# Divergent effects of a Treg-selective IL-2 mutein on Influenza specific T cell responses

**DOI:** 10.1101/2025.06.10.658962

**Authors:** Joseph R Albe, Anita Chaudhary, Asheema Khanna, Kristen N Weinstein, Steven F. Ziegler, Vandana Kalia, Surojit Sarkar, Daniel J Campbell

## Abstract

Enhancing regulatory T cell (Treg) function offers a compelling therapeutic strategy for autoimmune disease. Engineered IL-2 muteins selectively expand functional Tregs with minimal impact on other immune cells, but their potential to compromise antiviral immunity remains largely unexplored. Here, we used a murine model of Influenza A virus (Flu) infection to determine how IL-2 mutein shapes T cell responses to respiratory virus infection. IL-2 mutein administration prior to infection suppressed Flu-specific (Flu-sp) CD8 T cell responses and altered their localization and phenotype within the lungs, without affecting bystander CD8 T cells. This suppression correlated with reduced antigen presentation molecule expression on conventional dendritic cells (cDCs) early after infection but did not impact Flu-sp CD8 T cell priming. In contrast, administering IL-2 mutein during infection exacerbated disease and drove CD25-dependent expansion of Flu-sp CD8 T cells. Despite these opposing effects on effector responses, Fc.Mut24-treated mice generated robust antibody responses and protective T cell memory which were maintained for at least 170 days. These findings reveal that Fc.Mut24 has temporally distinct effects on antiviral immunity, dampening early effector responses when given before infection, but enhancing effector expansion and disease severity when delivered during infection. Our results provide critical context for the therapeutic application of IL-2 muteins and highlight the importance of treatment timing in balancing immune modulation with protective immunity.
