## Supplementary material for "Divergent effects of a Treg-selective IL-2 mutein on Influenza specific T cell responses": Reagent Table

### Sheet: Sheet1
Table of antibodies and other key reagents
Antibodies
Marker	Color	Concentration or dilution	Vendor	Cat. No.	Clone
CD45.2	BUV395	3ug/mouse	BD	565967	30-F11
Ki-67	BUV737	1:100	BD	567130	B56
NP311 (MHCII tetramer)	APC	1:100	Pepper Lab
SIIN-Tetramer (MHCI tetramer)	BV421	1:100	NIH Tet core
NP366 (MHCI tetramer)	BV421	1:300	NIH Tet core
CD8	BV510	1:200	Biolegend	344732	T8, Leu2
CD8	BV650	1:400	Biolegend	100741	53-6.7​
CD44	AF700	1:200	Biolegend	103026	IM7
CD62L	PercP-cy5.5s	1:200	Biolegend	104432	MEL-14
CXCR3	BV605	1:200	Biolegend	126523	CXCR3-173
CD127	PE-Cy7	1:200	Biolegend	135014	A7R34
CD25	BV786	1:200	Biolegend	102051	PC61
CD69	BV711	1:200	Biolegend	104537	H1.2F3
CD103	BV510	1:200	Biolegend	121423	2E7
KLRG1	FITC	1:200	Biolegend	138410	2F1
CX3CR1	PE-594	1:200	Biolegend	149014	SA011F11
Tbet	APC	1:100	Biolegend	644814	4B10
EOMES	Pe-cy5	1:100	Invitrogen	15-4875-82	Dan11mag
Ki-67	BUV737	1:100	Invitrogen	367-5698-82	SolA15
TCF1/7	PE	1:100	BD	564217	S33-966
MHCII	APC	1:1000	Invitrogen	48-5321-82	M5/11.15.2
XCR1	BV510	1:200	Biolegend	148218	ZET
CD80	BV605	1:200	Biolegend	104729	16-10A1
CD86	BV650	1:200	Biolegend	105036	GL-1
F4/80	BV711	1:200	Biolegend	123147	BM8
CD11c	PE-Cy7	1:200	Biolegend	117318	N418
CD103	APC	1:200	Thermo Fisher	17-1031-82	2E7
Ly6g	Af700	1:200	Biolegend	127622	1A8
SIRPalpha	BV805	1:200	BD	741997	P84
CD4	BV650	1:200	Biolegend	100546	RM4-5
FoxP3	e450	1:100	Invitrogen	48-5773-82	FJK-16s
CTLA-4	Pe-594	1:100	Biolegend	106318	UC10-4B9
CD45.1	PE	1:100	Thermo Fisher	12-0453-83	A20
Granzyme B	APC		BD	550558	2C5/F5
IL-2	APC	1:200	BD	562041	JES6-5H4
IFN-γ	FITC		BD	554411	XMG1.2
Other Reagents
Product	Vendor	Cat. No.
ACK lysis buffer	Fisher	A1049201
Liberase	Sigma Aldrich	5401119001 (LIBTM-RO)
Dnase I	Sigma Aldrich	DN25-1G
UltraComp eBeads	Invitrogen	01-2222-42
RPMI-1640	Cytiva	SH30255.01
Phosphate Buffered Saline	Cytiva	SH30256.01
Magnetic CD11c MicroBeads	Miltenyi Biotec	130-125-835
Magnetic anti-APC beads	Miltenyi Biotec	130-090-855
Magnetic CD8a (Ly-2) beads	Miltenyi Biotec	130-117-044
LS Columns	Miltenyi Biotec	130-042-401
PR8 Nuclear Protein	SinoBiological	11675-V08B
Anti-mouse IgG-HPR	Jacksonimmuno	115-035-062
His-Tag (D3I1O) XP® Rabbit	Cell Signaling Technology	12698T
Peroxidase AffiniPure™ Goat Anti-Mouse IgG (H+L)	Jackson Immuno Research	115-035-062
EIA/RIA Plate	Costar	9017
TMB	eBio	00-4201-56
RNeasy Mini Kit	Qiagen	74104
TaqMan™ Gene Expression Assay, VIC	Thermo Fisher	4448489
Dynabeads™ Mouse T-Activator CD3/CD28	Thermo Fisher	11452D
M Segment Forward Primer: 5’-CAGCACTACAGCTAAGGCTATG-3’	IDT	Custom order
M Segment Reverse Primer: 5’-CTCATCGCTTGCACCATTTG-3’	IDT	Custom order
Qiagen RNeasy Plus Mini Kit	Qiagen	cat. 74134
Invitrogen SuperScript II Reverse Transcriptase	Invitrogen	18064-014
ReadyMade Random Hexamer primers	IDT	51-01-18-26
hypoxanthine guanine phosphoribosyl transferase	Thermo Fisher	4331182
BD Cytofix/Perm	Thermo Fisher	554722
Influenza A NP(366-374) Strain A/PR/8/35 - 1 mg	AnaSpec	AS-60624
Cytokines or blocking antibodies:
Product	Vendor	Cat. No.	Clone
inVvioMAB Areminan hamster IgG isotype control	bioXcell	BEB0260	PIP
Mice:
Strain	Vendor	Strain #
C57BL/6J	The Jackson Laboratory	000664
C57BL/6-Tg(TcraTcrb)1100Mjb/J (OT-1)	The Jackson Laboratory	003831
B6.SJL-Ptprca Pepcb/BoyJ	The Jackson Laboratory	002014
